# Rapid heuristic inference of antibiotic resistance and susceptibility by genomic neighbor typing

**DOI:** 10.1101/403204

**Authors:** Karel Břinda, Alanna Callendrello, Kevin C. Ma, Derek R MacFadden, Themoula Charalampous, Robyn S Lee, Lauren Cowley, Crista B Wadsworth, Yonatan H Grad, Gregory Kucherov, Justin O’Grady, Michael Baym, William P Hanage

## Abstract

Surveillance of drug-resistant bacteria is essential for healthcare providers to deliver effective empiric antibiotic therapy. However, traditional molecular epidemiology does not typically occur on a timescale that could impact patient treatment and outcomes. Here we present a method called ‘genomic neighbor typing’ for inferring the phenotype of a bacterial sample by identifying its closest relatives in a database of genomes with metadata. We show that this technique can infer antibiotic susceptibility and resistance for both *S. pneumoniae* and *N. gonorrhoeae*. We implemented this with rapid *k*-mer matching, which, when used on Oxford Nanopore MinION data, can run in real time. This resulted in determination of resistance within ten minutes (sens/spec 91%/100% for *S. pneumoniae* and 81%/100% *N. gonorrhoeae* from isolates with a representative database) of sequencing starting, and for clinical metagenomic sputum samples (75%/100% for *S. pneumoniae*), within four hours of sample collection. This flexible approach has wide application to pathogen surveillance and may be used to greatly accelerate appropriate empirical antibiotic treatment.
