## Supplementary File 2 for "Rapid heuristic inference of antibiotic resistance and susceptibility by genomic neighbor typing"

### Sheet: Summary
	Number of erroneous calls
	RASE k=18	Kraken k=18	Kraken k=31
SP db isolates	0	0	0
SP non-db isolates	2	3	3
SP metagenomes	2	3	3
GC DB	3	4	4
GC RaDAR-Go	1	8	10
GC WHO	10	12	11
SP all	4	6	6
GC all	14	24	25
All	18	30	31

### Sheet: Actual GC
experiment		azm	cfm	cip	cro
gc01_gisp_gcgs0092		S	S	S	S
gc02_gisp_gcgs1095		S	R	S	R
gc03_gisp_gcgs1095_pseudogcgs0938		S	R	S	R
gc04_gisp_gcgs0923		S	R	R	R
gc05_gisp_gcgs0276		R	S	S	S
gc06_radar_01U_4000		S	R	R	S
gc07_radar_02U_4001		S	S	R	S
gc08_radar_03R_4002		S	S	R	S
gc09_radar_04R_4003		S	S	S	S
gc10_radar_05P_4004		S	S	R	S
gc11_radar_06U_4005		S	S	R	S
gc12_radar_07P_4006		S	S	R	S
gc13_radar_08P_4007		S	S	R	S
gc14_radar_09U_4008		S	S	R	S
gc15_radar_10U_4009		R	S	S	S
gc16_radar_11C_4010		S	S	R	S
gc17_radar_12R_4011		S	S	R	S
gc18_radar_13R_4012		S	S	R	S
gc19_radar_14U_4013		S	S	R	S
gc20_who_2008F_3986		S	S	S	S
gc21_who_2008G_3987		S	S	S	S
gc22_who_2008K_3988		S	R	R	S
gc23_who_2008L_3989		S	S	R	R
gc24_who_2008M_3990		S	S	R	S
gc25_who_2008N_3991		S	S	R	S
gc26_who_2008O_3992		S	S	S	S
gc27_who_2008P_3993		R	S	S	S
gc28_who_2016U_3994		R	S	S	S
gc29_who_2016V_3995		R	S	R	S
gc30_who_2016W_3996		S	R	R	S
gc31_who_2016X_3997		S	R	R	R
gc32_who_2016Y_3998		S	R	R	R
gc33_who_2016Z_3999		S	R	R	R

### Sheet: RASE GC
experiment	bm	azm	cfm	cip	cro
gc01_gisp_gcgs0092	GCGS0092	S	S	S	S
gc02_gisp_gcgs1095	GCGS1095	S	R	S	R
gc03_gisp_gcgs1095_pseudogcgs0938	GCGS0324	S	S	S	S
gc04_gisp_gcgs0923	GCGS0919	S	R	R	S
gc05_gisp_gcgs0276	GCGS0276	R	S	S	S
gc06_radar_01U_4000	GCGS0926	S	R	R	S
gc07_radar_02U_4001	GCGS0624	S	S	R	S
gc08_radar_03R_4002	GCGS0689	S	S	R	S
gc09_radar_04R_4003	GCGS0669	S	S	S	S
gc10_radar_05P_4004	GCGS0624	S	S	R	S
gc11_radar_06U_4005	GCGS0624	S	S	R	S
gc12_radar_07P_4006	GCGS0624	S	S	R	S
gc13_radar_08P_4007	GCGS0314	S	S	R	S
gc14_radar_09U_4008	GCGS0815	S	S	R	S
gc15_radar_10U_4009	GCGS0390	S	S	S	S
gc16_radar_11C_4010	GCGS0968	S	S	R	S
gc17_radar_12R_4011	GCGS0968	S	S	R	S
gc18_radar_13R_4012	GCGS0815	S	S	R	S
gc19_radar_14U_4013	GCGS0815	S	S	R	S
gc20_who_2008F_3986	GCGS1028	S	S	S	S
gc21_who_2008G_3987	GCGS0585	S	S	R	S
gc22_who_2008K_3988	GCGS0926	S	R	R	S
gc23_who_2008L_3989	GCGS1029	S	R	S	R
gc24_who_2008M_3990	GCGS0297	R	S	S	S
gc25_who_2008N_3991	GCGS0624	S	S	R	S
gc26_who_2008O_3992	GCGS0358	S	S	S	S
gc27_who_2008P_3993	GCGS0275	R	S	S	S
gc28_who_2016U_3994	GCGS0297	R	S	S	S
gc29_who_2016V_3995	GCGS0152	S	S	R	S
gc30_who_2016W_3996	GCGS0926	S	R	R	S
gc31_who_2016X_3997	GCGS0926	S	R	R	S
gc32_who_2016Y_3998	GCGS0933	S	S	R	S
gc33_who_2016Z_3999	GCGS0926	S	R	R	S

### Sheet: Kraken GC k18
experiment	bm	azm	cfm	cip	cro
gc01_gisp_gcgs0092	GCGS1028	S	S	S	S
gc02_gisp_gcgs1095	GCGS1095	S	R	S	R
gc03_gisp_gcgs1095_pseudogcgs0938	GCGS1095	S	R	S	R
gc04_gisp_gcgs0923	GCGS1028	S	S	S	S
gc05_gisp_gcgs0276	GCGS0445	S	S	S	S
gc06_radar_01U_4000	GCGS0926	S	R	R	S
gc07_radar_02U_4001	GCGS0154	S	S	R	S
gc08_radar_03R_4002	GCGS1028	S	S	S	S
gc09_radar_04R_4003	GCGS1028	S	S	S	S
gc10_radar_05P_4004	GCGS0154	S	S	R	S
gc11_radar_06U_4005	GCGS1028	S	S	S	S
gc12_radar_07P_4006	GCGS0154	S	S	R	S
gc13_radar_08P_4007	GCGS1028	S	S	S	S
gc14_radar_09U_4008	GCGS0815	S	S	R	S
gc15_radar_10U_4009	GCGS0390	S	S	S	S
gc16_radar_11C_4010	GCGS1028	S	S	S	S
gc17_radar_12R_4011	GCGS1028	S	S	S	S
gc18_radar_13R_4012	GCGS1028	S	S	S	S
gc19_radar_14U_4013	GCGS1028	S	S	S	S
gc20_who_2008F_3986	GCGS1028	S	S	S	S
gc21_who_2008G_3987	GCGS1028	S	S	S	S
gc22_who_2008K_3988	GCGS0926	S	R	R	S
gc23_who_2008L_3989	GCGS1029	S	R	S	R
gc24_who_2008M_3990	GCGS1028	S	S	S	S
gc25_who_2008N_3991	GCGS1028	S	S	S	S
gc26_who_2008O_3992	GCGS0154	S	S	R	S
gc27_who_2008P_3993	GCGS1028	S	S	S	S
gc28_who_2016U_3994	GCGS0296	R	S	S	S
gc29_who_2016V_3995	GCGS0152	S	S	R	S
gc30_who_2016W_3996	GCGS0926	S	R	R	S
gc31_who_2016X_3997	GCGS0926	S	R	R	S
gc32_who_2016Y_3998	GCGS1028	S	S	S	S
gc33_who_2016Z_3999	GCGS0926	S	R	R	S

### Sheet: Kraken GC k31
experiment	bm	azm	cfm	cip	cro
gc01_gisp_gcgs0092	GCGS0092	S	S	S	S
gc02_gisp_gcgs1095	GCGS1095	S	R	S	R
gc03_gisp_gcgs1095_pseudogcgs0938	GCGS1095	S	R	S	R
gc04_gisp_gcgs0923	GCGS1028	S	S	S	S
gc05_gisp_gcgs0276	GCGS0445	S	S	S	S
gc06_radar_01U_4000	GCGS0926	S	R	R	S
gc07_radar_02U_4001	GCGS1028	S	S	S	S
gc08_radar_03R_4002	GCGS1028	S	S	S	S
gc09_radar_04R_4003	GCGS1028	S	S	S	S
gc10_radar_05P_4004	GCGS1028	S	S	S	S
gc11_radar_06U_4005	GCGS1028	S	S	S	S
gc12_radar_07P_4006	GCGS1028	S	S	S	S
gc13_radar_08P_4007	GCGS0815	S	S	R	S
gc14_radar_09U_4008	GCGS0815	S	S	R	S
gc15_radar_10U_4009	GCGS0390	S	S	S	S
gc16_radar_11C_4010	GCGS1028	S	S	S	S
gc17_radar_12R_4011	GCGS1028	S	S	S	S
gc18_radar_13R_4012	GCGS1028	S	S	S	S
gc19_radar_14U_4013	GCGS1028	S	S	S	S
gc20_who_2008F_3986	GCGS1028	S	S	S	S
gc21_who_2008G_3987	GCGS1028	S	S	S	S
gc22_who_2008K_3988	GCGS0926	S	R	R	S
gc23_who_2008L_3989	GCGS1029	S	R	S	R
gc24_who_2008M_3990	GCGS1028	S	S	S	S
gc25_who_2008N_3991	GCGS1028	S	S	S	S
gc26_who_2008O_3992	GCGS1028	S	S	S	S
gc27_who_2008P_3993	GCGS1028	S	S	S	S
gc28_who_2016U_3994	GCGS0296	R	S	S	S
gc29_who_2016V_3995	GCGS0152	S	S	R	S
gc30_who_2016W_3996	GCGS0926	S	R	R	S
gc31_who_2016X_3997	GCGS0926	S	R	R	S
gc32_who_2016Y_3998	GCGS1028	S	S	S	S
gc33_who_2016Z_3999	GCGS0926	S	R	R	S

### Sheet: Actual SP
experiment		cro	ery	pen	sxt	tet
sp01_sparc_br1117		S	S	S	S	S
sp02_sparc_ch2017		R	R	R	R	R
harvard_sp03_phili_312.pass		R	R	R	R	S
harvard_sp04_phili_3894.pass		R	R	R	R	R
harvard_sp05_phili_100.pass		R	R	R	R	R
harvard_sp06_phili_2047.pass		R	R	R	R	S
norwich_sp07_norwich_P28				S		R
norwich_sp08_norwich_P03			S	S		S
norwich_sp09_norwich_P30				S		S
norwich_sp10_norwich_P33			R	R		R
norwich_sp11_norwich_P40			R	R		R
norwich_sp12_norwich_P36			S	S		R

### Sheet: RASE SP
experiment	bm	cro	ery	pen	sxt	tet
sp01_sparc_br1117	E4NSI	S	S	S	S	S
sp02_sparc_ch2017	1QJAP	R	R	R	R	R
sp03_phili_312	427937	R	S	R	R	S
sp04_phili_3894	CHP0M	R	R	R	R	R
sp05_phili_100	R34-3098	R	R	R	R	R
sp06_phili_2047	427937	R	S	R	R	S
sp07_norwich_P28	R34-3021			S		S
sp08_norwich_P03	2AHBE		S	S		S
sp09_norwich_P30	LDD87			S		S
sp10_norwich_P33	8QTW4		R	R		R
sp11_norwich_P40	8QTW4		R	R		R
sp12_norwich_P36	P213M		S	S		S

### Sheet: Kraken SP k18
experiment	bm	cro	ery	pen	sxt	tet
sp01_sparc_br1117	E4NSI	S	S	S	S	S
sp02_sparc_ch2017	1QJAP	R	R	R	R	R
sp03_phili_312	427937	R	S	R	R	S
sp04_phili_3894	LABTO	R	R	R	R	R
sp05_phili_100	R34-3207	R	R	R	S	R
sp06_phili_2047	427937	R	S	R	R	S
sp07_norwich_P28	276430			S		S
sp08_norwich_P03	9T42W		S	R		S
sp09_norwich_P30	R34-3088			S		S
sp10_norwich_P33	8QTW4		R	R		R
sp11_norwich_P40	8QTW4		R	R		R
sp12_norwich_P36	P213M		S	S		S

### Sheet: Kraken SP k31
experiment	bm	cro	ery	pen	sxt	tet
sp01_sparc_br1117	E4NSI	S	S	S	S	S
sp02_sparc_ch2017	1QJAP	R	R	R	R	R
sp03_phili_312	427937	R	S	R	R	S
sp04_phili_3894	LABTO	R	R	R	R	R
sp05_phili_100	R34-3207	R	R	R	S	R
sp06_phili_2047	427937	R	S	R	R	S
sp07_norwich_P28	VODW3			S		S
sp08_norwich_P03	9T42W		S	R		S
sp09_norwich_P30	369820			S		S
sp10_norwich_P33	8QTW4		R	R		R
sp11_norwich_P40	8QTW4		R	R		R
sp12_norwich_P36	P213M		S	S		S
