## Supplementary Table 2 for "Rapid heuristic inference of antibiotic resistance and susceptibility by genomic neighbor typing"

### Sheet: retesting.tsv
DATE	STRAIN	ANTIBIOTIC	MIC	CATEGORY
2018-07-26	phili_312	PEN	0.5	R
2018-07-26	phili_3894	PEN	2	R
2018-07-26	phili_100	PEN	1	R
2018-07-26	phili_2047	PEN	4	R
2018-07-26	sparc_389109(389109)	PEN	0.0625	R
2018-07-26	phili_312	ERY	8	R
2018-07-26	phili_3894	ERY	32	R
2018-07-26	phili_100	ERY	16	R
2018-07-26	phili_2047	ERY	32	R
2018-07-26	sparc_H3Q9M(LE4040)	ERY	2	R
2018-07-26	phili_312	CRO	0.5	R
2018-07-26	phili_3894	CRO	0.5	R
2018-07-26	phili_100	CRO	2	R
2018-07-26	phili_2047	CRO	4	R
2018-07-26	phili_312	TET	0.0625	S
2018-07-26	phili_3894	TET	4	R
2018-07-26	phili_100	TET	16	R
2018-07-26	phili_2047	TET	0.0625	S
2018-07-26	phili_312	TMP	16	R
2018-07-26	phili_3894	TMP	16	R
2018-07-26	phili_100	TMP	16	R
2018-07-26	phili_2047	TMP	16	R
2018-08-02	phili_312	PEN	0.25	R
2018-08-02	phili_3894	PEN	2	R
2018-08-02	phili_100	PEN	0.5	R
2018-08-02	phili_2047	PEN	2	R
2018-08-02	sparc_389109(389109)	PEN	0.0625	R
2018-08-02	phili_312	ERY	16	R
2018-08-02	phili_3894	ERY	32	R
2018-08-02	phili_100	ERY	32	R
2018-08-02	phili_2047	ERY	16	R
2018-08-02	sparc_H3Q9M(LE4040)	ERY	4	R
2018-08-02	sparc_427937(427937)	ERY	0.125	S
2018-08-02	phili_312	CRO	0.25	R
2018-08-02	phili_3894	CRO	0.25	R
2018-08-02	phili_100	CRO	1	R
2018-08-02	phili_2047	CRO	4	R
2018-08-02	phili_312	TET	0.125	S
2018-08-02	phili_3894	TET	4	R
2018-08-02	phili_100	TET	8	R
2018-08-02	phili_2047	TET	0.0625	S
2018-08-02	sparc_LDD87(ND6097)	TET	0.0625	S
2018-08-02	phili_312	TMP	16	R
2018-08-02	phili_3894	TMP	32	R
2018-08-02	phili_100	TMP	32	R
2018-08-02	phili_2047	TMP	16	R
2018-08-03	sparc_SLXY1(BR1003)	TET	16	R
2018-08-03	sparc_8QTW4(PT8065)	TET	8	R
2018-08-08	sparc_1QJAP(CH2017)	TET	16	R
2018-08-08	sparc_E4NSI(BR1117)	TET	0.125	S
2018-08-08	sparc_CHP0M(NP7047)	TET	8	R
2018-08-23	R34-3098	CRO	0.25	R
2018-08-23	R34-3084	CRO	0.016	S
2018-08-23	R34-3021	CRO	0.016	S
2018-08-23	CH2116	TET	0.0625	S
2018-08-23	MD5090	TET	0.125	S
