## Supplementary Table 3 for "Rapid heuristic inference of antibiotic resistance and susceptibility by genomic neighbor typing"

### Sheet: Results – S. pneumoniae
Experiment	Reads classified	Sample	BM		Serotype		CRO (BP 0.25)		ERY (BP 0.25)		PEN (BP 0.06)		SXT (BP 1.00)		TET (BP 1.00)
		Taxid	Taxid	Strain name	Actual	BM	Actual MIC	BM MIC	Actual MIC	BM MIC	Actual MIC	BM MIC	Actual MIC	BM MIC	Actual MIC	BM MIC
sp01_sparc_br1117		E4NSI	E4NSI	BR1117	11D	11D	0.016	0.016	0.047	0.047	0.016	0.016	0.125	0.125	NA, retest 0.125	inf S; 0.125
sp02_sparc_ch2017		1QJAP	1QJAP	CH2017	19A	19A	8	8	4	4	6	6	3	3	NA, retest 16	inf R; 16
sp03_phili_312			427937	427937	23F	23F	0.5; 0.25	>2	8; 16	inf S; 0.125	0.5; 0.25	>4	16; 16	>4/76	0.0625; 0.125	0.12
sp04_phili_3894			CHP0M	NP7047	19A	19A	0.5; 0.25	2	32, 32	>216	2; 2	4	16; 32	4	4; 4	inf R; 8
sp05_phili_100			R34-3098	R34-3098	19F	19F	2; 1	<=0.25, Inf R; 0.25	16; 32	>0.50	1; 0.5	1	16; 32	>2.00	16; 8	4
sp06_phili_2047			427937	R34-427937	23F	23F	4; 4	>2	32; 16	inf S; 0.125	4; 2	>4	16; 16	>4/76	0.0625; 0.0625	0.12
sp07_norwich_p28			R34-3021	R34-3021	NA	10A	NA	<=0.25, Inf S; 0.016	NA	<=0.06	S	<=0.03	NA	<=0.25	R	<=0.50
sp07_norwich_p28.filtered	2.3%		P213M	MD5090	NA	3	NA	0.016	NA	0.064	S	0.016	NA	0.125	R	inf S; 0.125
sp08_norwich_p03			2AHBE	CH2116	NA	23A	NA	0.023	S	0.094	S	0.023	NA	0.125	S	inf S; 0.0625
sp08_norwich_p03.filtered	2.5%		2AHBE	CH2116	NA	23A	NA	0.023	S	0.094	S	0.023	NA	0.125	S	inf S; 0.0625
sp09_norwich_p30			LDD87	ND6097	NA	3	NA	0.023	NA	0.064	S	0.016	NA	0.19	S	inf S; 0.0625
sp09_norwich_p30.filtered	4%		R34-3084	R34-3084	NA	3	NA	<=0.25, Inf S; 0.016	NA	<=0.06	S	<=0.03	NA	<=0.25	S	<=0.5
sp10_norwich_p33			8QTW4	PT8065	NA	15A	NA	0.094	R	32	0.25	0.25	NA	0.19	R	inf R; 8
sp10_norwich_p33.filtered	21%		8QTW4	PT8065	NA	15A	NA	0.094	R	32	0.25	0.25	NA	0.19	R	inf R; 8
sp11_norwich_p40			8QTW4	PT8065	NA	15A	NA	0.094	R	32	0.25	0.25	NA	0.19	R	inf R; 8
sp11_norwich_p40.filtered	70%		8QTW4	PT8065	NA	15A	NA	0.094	R	32	0.25	0.25	NA	0.19	R	inf R; 8
sp12_norwich_p36			P213M	MD5090	NA	3	NA	0.016	S	0.064	S	0.016	NA	0.125	R	inf S; 0.125
sp12_norwich_p36.filtered	86%		P213M	MD5090	NA	3	NA	0.016	S	0.064	S	0.016	NA	0.125	R	inf S; 0.125
Other DB strains
389109											2.0; 0.0625
LE4040									2.0; 4.0
427937									0.125

### Sheet: Results – N. gonorrhoeae
Experiment	NCTC	Sample taxid	RASE BM taxid	MLST		AZM (BP 2.000)		CFM (BP 0.250)		CIP (BP 1.000)		CRO (BP 0.125)
				Actual ST	BM ST	Actual MIC	BM MIC	Actual MIC	BM MIC	Actual MIC	BM MIC	Actual MIC	BM MIC
gc01_gisp_gcgs0092		GCGS0092	GCGS0092	1580	1580	0.25	0.25	0.06	0.06	0.015	0.015	0.06	0.06
gc02_gisp_gcgs1095		GCGS1095	GCGS1095	1893	1893	0.5	0.5	1	1	0.015	0.015	1	1
gc03_gisp_gcgs1095_pseudogcgs0938		GCGS1095	GCGS0324	1893	1893	0.5	1	1	0.015	0.015	0.004	1	0.015
gc04_gisp_gcgs0923		GCGS0923	GCGS0919	1901	1901	0.5	0.5	0.25	0.25	16	16	0.125	0.06
gc05_gisp_gcgs0276		GCGS0276	GCGS0276	1580	1580	2	2	0.008	0.008	0.004	0.004	0.004	0.004
gc06_radar_01U_4000			GCGS0926		7363	0.125	0.125	0.25	0.25	>32	16	0.032	0.03
gc07_radar_02U_4001			GCGS0624		7365	0.25	0.5	0.064	0.03	4	2	0.064	0.015
gc08_radar_03R_4002			GCGS0689		1901	0.5	0.5	0.064	0.03	>32	8	0.016	0.03
gc09_radar_04R_4003			GCGS0669		9363	0.5	1	<0.016	0.03	0.125	0.015	0.002	0.008
gc10_radar_05P_4004			GCGS0624		7365	0.25	0.5	0.064	0.03	16	2	0.064	0.015
gc11_radar_06U_4005			GCGS0624		7365	0.5	0.5	0.032	0.03	32	2	0.064	0.015
gc12_radar_07P_4006			GCGS0624		7365	0.25	0.5	0.032	0.03	16	2	0.064	0.015
gc13_radar_08P_4007			GCGS0314		7363	0.25	0.125	0.064	0.015	>32	2	0.064	0.008
gc14_radar_09U_4008			GCGS0815		7363	0.5	0.125	0.016	0.06	>32	8	0.032	0.03
gc15_radar_10U_4009			GCGS0390		1584	4	1	<0.016	0.015	0.004	0.004	0.004	0.008
gc16_radar_11C_4010			GCGS0968		1901	1	0.5	0.125	0.125	>32	4	0.032	0.032
gc17_radar_12R_4011			GCGS0968		1901	1	0.5	0.125	0.125	>32	4	0.032	0.032
gc18_radar_13R_4012			GCGS0815		7363	0.5	0.125	0.064	0.06	>32	8	0.064	0.03
gc19_radar_14U_4013			GCGS0815		7363	0.5	0.125	0.064	0.06	>32	8	0.064	0.03
gc20_who_2008F_3986	13477		GCGS1028	10934	1595	0.125	0.5	<0.016	Inf S	0.004	0.008	<0.002	0.008
gc21_who_2008G_3987	13478		GCGS0585	1903	7823	0.25	0.5	<0.016	0.03	0.125	16	0.008	0.015
gc22_who_2008K_3988	13479		GCGS0926	7363	7363	0.25	0.125	0.25	0.25	>32	16	0.064	0.03
gc23_who_2008L_3989	13480		GCGS1029	1590	11411	0.5	0.25	0.125	1	>32	0.125	0.25	1
gc24_who_2008M_3990	13481		GCGS0297	7367	7367	0.25	2	<0.016	0.008	2	0.008	0.016	0.008
gc25_who_2008N_3991	13482		GCGS0624	1583	7365	0.25	0.5	<0.016	0.03	4	2	0.004	0.015
gc26_who_2008O_3992	13483		GCGS0358	1902	1902	0.25	0.5	0.016	0.015	0.008	0.008	0.032	0.008
gc27_who_2008P_3993	13484		GCGS0275	8127	1580	4	4	<0.016	0.008	0.004	0.004	0.004	0.004
gc28_who_2016U_3994	13817		GCGS0297	7367	7367	4	2	<0.016	0.008	0.004	0.008	0.002	0.008
gc29_who_2016V_3995	13818		GCGS0152	10314	10314	>256	0.5	<0.016	0.06	>32	16	0.064	0.06
gc30_who_2016W_3996	13819		GCGS0926	7363	7363	0.5	0.125	0.25	0.25	>32	16	0.064	0.03
gc31_who_2016X_3997	13820		GCGS0926	7363	7363	0.5	0.125	4	0.25	>32	16	2	0.03
gc32_who_2016Y_3998	13821		GCGS0933	1901	1901	1	1	2	0.125	>32	16	1	0.063
gc33_who_2016Z_3999	13822		GCGS0926	7363	7363	1	0.125	2	0.25	>32	16	0.5	0.03

### Sheet: Legend
Legend
	Non-susceptible
	Susceptible
BP	Breakpoint
BM	Best match in RASE
NA	Not available
