## Supplementary Table 5 for "Rapid heuristic inference of antibiotic resistance and susceptibility by genomic neighbor typing"

### Sheet: S. pneumoniae
lineage	count	cro_R	cro_r	cro_Rr	cro_S	cro_s	cro_Ss	ery_R	ery_r	ery_Rr	ery_S	ery_s	ery_Ss	pen_R	pen_r	pen_Rr	pen_S	pen_s	pen_Ss	sxt_R	sxt_r	sxt_Rr	sxt_S	sxt_s	sxt_Ss	tet_R	tet_r	tet_Rr	tet_S	tet_s	tet_Ss
1	52	0	0	0	33	19	52	2	0	2	49	1	50	16	0	16	36	0	36	15	0	15	37	0	37	1	0	1	32	19	51
2	48	0	0	0	32	16	48	1	0	1	46	1	47	3	0	3	45	0	45	3	0	3	44	1	45	0	0	0	22	26	48
3	25	2	2	4	10	11	21	22	0	22	3	0	3	24	0	24	1	0	1	13	0	13	12	0	12	10	10	20	3	2	5
4	21	0	0	0	11	10	21	1	0	1	19	1	20	6	0	6	15	0	15	0	0	0	20	1	21	0	0	0	13	8	21
5	15	6	0	6	6	3	9	4	0	4	10	1	11	10	0	10	4	1	5	10	0	10	4	1	5	0	0	0	7	8	15
6	28	1	0	1	20	7	27	7	0	7	20	1	21	19	0	19	8	1	9	7	0	7	20	1	21	1	0	1	9	18	27
7	10	0	0	0	8	2	10	0	0	0	10	0	10	1	0	1	9	0	9	0	0	0	10	0	10	0	0	0	2	8	10
8	98	4	2	6	62	30	92	13	0	13	83	2	85	48	1	49	49	0	49	14	1	15	82	1	83	1	0	1	47	50	97
9	56	3	1	4	35	17	52	3	0	3	51	2	53	8	0	8	48	0	48	8	0	8	46	2	48	0	0	0	29	27	56
10	26	4	0	4	15	7	22	5	0	5	21	0	21	4	0	4	22	0	22	9	0	9	17	0	17	0	0	0	10	16	26
11	46	46	0	46	0	0	0	7	0	7	38	1	39	46	0	46	0	0	0	7	0	7	39	0	39	1	3	4	18	24	42
12	10	0	0	0	5	5	10	2	2	4	6	0	6	1	0	1	7	2	9	0	0	0	8	2	10	0	0	0	6	4	10
13	19	5	4	9	6	4	10	12	0	12	7	0	7	16	0	16	3	0	3	0	0	0	19	0	19	1	0	1	14	4	18
14	12	11	0	11	1	0	1	11	0	11	1	0	1	12	0	12	0	0	0	11	0	11	1	0	1	0	0	0	9	3	12
15	25	24	1	25	0	0	0	24	0	24	1	0	1	25	0	25	0	0	0	24	0	24	1	0	1	14	10	24	1	0	1
16	125	13	2	15	77	33	110	16	0	16	109	0	109	35	0	35	90	0	90	14	0	14	111	0	111	9	4	13	65	47	112
sum	616	119	12	131	321	164	485	130	2	132	474	10	484	274	1	275	337	4	341	135	1	136	471	9	480	38	27	65	287	264	551

### Sheet: N. gonorrhoeae
lineage	count	azm_R	azm_r	azm_Rr	azm_S	azm_s	azm_Ss	cfm_R	cfm_r	cfm_Rr	cfm_S	cfm_s	cfm_Ss	cip_R	cip_r	cip_Rr	cip_S	cip_s	cip_Ss	cro_R	cro_r	cro_Rr	cro_S	cro_s	cro_Ss
1	65	4	0	4	61	0	61	0	0	0	53	12	65	64	0	64	1	0	1	1	0	1	64	0	64
2	75	15	0	15	60	0	60	4	0	4	70	1	71	12	0	12	63	0	63	3	0	3	72	0	72
3	86	46	0	46	40	0	40	0	0	0	79	7	86	1	0	1	85	0	85	0	0	0	86	0	86
4	124	81	0	81	43	0	43	30	2	32	83	9	92	1	0	1	123	0	123	0	0	0	124	0	124
5	166	18	0	18	148	0	148	1	1	2	144	20	164	166	0	166	0	0	0	2	0	2	164	0	164
6	285	12	0	12	273	0	273	229	0	229	52	4	56	285	0	285	0	0	0	61	0	61	224	0	224
7	98	59	0	59	39	0	39	0	0	0	98	0	98	2	0	2	96	0	96	0	0	0	98	0	98
8	79	17	0	17	62	0	62	2	0	2	74	3	77	14	0	14	65	0	65	2	0	2	77	0	77
9	26	0	0	0	26	0	26	0	0	0	26	0	26	25	0	25	1	0	1	0	0	0	26	0	26
10	11	5	0	5	6	0	6	0	0	0	10	1	11	0	0	0	11	0	11	0	0	0	11	0	11
11	42	27	0	27	15	0	15	0	0	0	41	1	42	1	0	1	41	0	41	0	0	0	42	0	42
12	23	7	0	7	16	0	16	0	0	0	22	1	23	1	0	1	22	0	22	0	0	0	23	0	23
13	22	3	0	3	19	0	19	0	0	0	22	0	22	22	0	22	0	0	0	0	0	0	22	0	22
sum	1102	294	0	294	808	0	808	266	3	269	774	59	833	594	0	594	508	0	508	69	0	69	1033	0	1033
