## Supplementary Table 6 for "Rapid heuristic inference of antibiotic resistance and susceptibility by genomic neighbor typing"

### Sheet: Sheet1
Group	Counts of individual calls								Sens/spec
	RR	RS	RS!	SR	SS	SS!	n	n (control)	TP (RR)	TN (SS)	FN (RS)	FP (SR)	Sensitivity	Specificity
SP database isolates	5	0	0	0	5	0	10	10	5	5	0	0	1.00	1.00
SP non-database isolates	16	2	0	0	2	0	20	20	16	2	2	0	0.89	1.00
SP metagenomes	6	2	0	0	7	1	16	16	6	8	2	0	0.75	1.00
GC database isolates	4	1	2	0	12	1	20	20	4	13	3	0	0.57	1.00
GC WHO isolates	14	7	0	3	31	1	56	56	14	32	7	3	0.67	0.91
GC clinical isolates	13	0	1	0	38	4	56	56	13	42	1	0	0.93	1.00
SP isolates	21	2	0	0	7	0	30	30	21	7	2	0	0.91	1.00
SP all	27	4	0	0	14	1	46	46	27	15	4	0	0.87	1.00
GC repr db	17	1	3	0	50	5	76	76	17	55	4	0	0.81	1.00
GC all	31	8	3	3	81	6	132	132	31	87	11	3	0.74	0.97
All	58	12	3	3	95	7	178	178	58	102	15	3	0.79	0.97
